# Modular assembly of dynamic models in systems biology

**DOI:** 10.1101/2021.07.26.453900

**Authors:** Michael Pan, Peter J. Gawthrop, Joseph Cursons, Edmund J. Crampin

**Author notes:** Deceased (Edmund J. Crampin).

## Abstract

It is widely acknowledged that the construction of large-scale dynamic models in systems biology requires complex modelling problems to be broken up into more manageable pieces. To this end, both modelling and software frameworks are required to enable modular modelling. While there has been consistent progress in the development of software tools to enhance model reusability, there has been a relative lack of consideration for how underlying biophysical principles can be applied to this space. Bond graphs combine the aspects of both modularity and physics-based modelling. In this paper, we argue that bond graphs are compatible with recent developments in modularity and abstraction in systems biology, and are thus a desirable framework for constructing large-scale models. We use two examples to illustrate the utility of bond graphs in this context: a model of a mitogen-activated protein kinase (MAPK) cascade to illustrate the reusability of modules and a model of glycolysis to illustrate the ability to modify the model granularity.

**Author summary:** The biochemistry within a cell is complex, being composed of numerous biomolecules and reactions. In order to develop fully detailed mathematical models of cells, smaller submodels need to be constructed and connected together. Software and standards can assist in this endeavour, but challenges remain in ensuring submodels are both consistent with each other and consistent with the fundamental conservation laws of physics.

In this paper, we propose a new approach using bond graphs from engineering. In this approach, connections between models are defined using physical conservation laws. We show that this approach is compatible with current software approaches in the field, and can therefore be readily used to incorporate physical consistency into existing model integration methodologies. We illustrate the utility of this approach in streamlining the development of models for a signalling network (the MAPK cascade) and a metabolic network (the glycolysis pathway).

The advantage of this approach is that models can be developed in a scalable manner while also ensuring consistency with the laws of physics, enhancing the range of data available to train models. This approach can be used to quickly construct detailed and accurate models of cells, facilitating future advances in biotechnology and personalised medicine.
