## Supplementary material for "Modular assembly of dynamic models in systems biology": S1 Table

### Sheet: Contents
S1: Parameters for the MAPK model
(A)	Parameters for the core MAPK model
(B)	Parameters for the positive feedback module in the MAPK model
(C)	Parameters for the negative feedback module in the MAPK model

### Sheet: S1A-Core MAPK model
Table S1A: Parameters for the core MAPK model
The temperature is set to T = 310 K.
Species	Location	K (µM-1)
MKKKK	C:MKKKK	1
MKKK	C:MKKK	1
MKKKP	C:MKKKP	16316.4
MKK	C:MKK	1
MKKP	C:MKKP	16316.4
MKKPP	C:MKKPP	2.66223e+08
MK	C:MK	1
MKP	C:MKP	16316.4
MKPP	C:MKPP	2.66223e+08
MKKK-P'ase	C:MKKK-P'ase	1
MKK-P'ase	C:MKK-P'ase	1
MK-P'ase	C:MK-P'ase	1
MKKK-MKKKK	Cycle 1/Kinase/C:C	3.99335e+07
MKKKP-KKKP'ase	Cycle 1/Phosphatase/C:C	2447.45
MKK-KKKP	Cycle 2/Kinase/C:C	6.51569e+11
MKKP-KKP'ase	Cycle 2/Phosphatase/C:C	2447.45
MKKP-KKKP	Cycle 3/Kinase/C:C	1.06312e+16
MKKPP-KKP'ase	Cycle 3/Phosphatase/C:C	3.99335e+07
MK-KKPP	Cycle 4/Kinase/C:C	1.06312e+16
MKP-KP'ase	Cycle 4/Phosphatase/C:C	2447.45
MKP-KKPP	Cycle 5/Kinase/C:C	1.73463e+20
MKPP-KP'ase	Cycle 5/Phosphatase/C:C	3.99335e+07
Chemostat	Location	µ/RT
ATP	Se:ATP	19.3998
ADP	Se:ADP	0
Pi	Se:Pi	0
Reaction	Location	κ (µM/s)
Kin1,1	Cycle 1/Kinase/Re:re1	3.75624e-06
Kin1,2	Cycle 1/Kinase/Re:re2	3.75624e-06
Pho1,1	Cycle 1/Phosphatase/Re:re1	0.0612882
Pho1,2	Cycle 1/Phosphatase/Re:re2	0.0612882
Kin2,1	Cycle 2/Kinase/Re:re1	2.30213e-10
Kin2,2	Cycle 2/Kinase/Re:re2	2.30213e-10
Pho2,1	Cycle 2/Phosphatase/Re:re1	0.0612882
Pho2,2	Cycle 2/Phosphatase/Re:re2	0.0612882
Kin3,1	Cycle 3/Kinase/Re:re1	1.41094e-14
Kin3,2	Cycle 3/Kinase/Re:re2	1.41094e-14
Pho3,1	Cycle 3/Phosphatase/Re:re1	3.75624e-06
Pho3,2	Cycle 3/Phosphatase/Re:re2	3.75624e-06
Kin4,1	Cycle 4/Kinase/Re:re1	1.41094e-14
Kin4,2	Cycle 4/Kinase/Re:re2	1.41094e-14
Pho4,1	Cycle 4/Phosphatase/Re:re1	0.0612882
Pho4,2	Cycle 4/Phosphatase/Re:re2	0.0612882
Kin5,1	Cycle 5/Kinase/Re:re1	8.64738e-19
Kin5,2	Cycle 5/Kinase/Re:re2	8.64738e-19
Pho5,1	Cycle 5/Phosphatase/Re:re1	3.75624e-06
Pho5,2	Cycle 5/Phosphatase/Re:re2	3.75624e-06

### Sheet: S1B-Positive feedback
Table S1B: Parameters for the positive feedback module in the MAPK model
Species	Location	K (µM-1)
MKKKK-I	C:MKKKK-I	6.12882e-05
MKKKK-P'ase	C:MKKKK-P'ase	1
MKKKKI-Kin	Feedback/Kinase/C:C	6.51569e+11
MKKKK-Pho	Feedback/Phosphatase/C:C	0.15
Reaction	Location	κ (µM/s)
Kinfb,1	Feedback/Kinase/Re:re1	2.30213e-10
Kinfb,2	Feedback/Kinase/Re:re2	2.30213e-10
Phofb,1	Feedback/Phosphatase/Re:re1	10000
Phofb,2	Feedback/Phosphatase/Re:re2	10000

### Sheet: S1C-Negative feedback
Table S1C: Parameters for the negative feedback module in the MAPK model
Species	Location	K (µM-1)
MKKKK-I	C:MKKKK-I	16316.4
MKKKK-P'ase	C:MKKKK-P'ase	1
MKKKK-Kin	Feedback/Kinase/C:C	1.06312e+16
MKKKKI-Pho	Feedback/Phosphatase/C:C	2447.45
Reaction	Location	κ (µM/s)
Kinfb,1	Feedback/Kinase/Re:re1	1.41094e-14
Kinfb,2	Feedback/Kinase/Re:re2	1.41094e-14
Phofb,1	Feedback/Phosphatase/Re:re1	0.612882
Phofb,2	Feedback/Phosphatase/Re:re2	0.612882
