## Supplementary material for "Modular assembly of dynamic models in systems biology": S2 Table

### Sheet: Contents
Table S2: Parameters for the glycolysis model
(A)	Parameters for the species in the glycolysis model.
(B)	Parameters for the reactions in the glycolysis model.

### Sheet: S2A-Species
Table S2A: Parameters for the species in the glycolysis model.
Species parameters are the same between the generalised kinetics, Michaelis-Menten and mass action models. The temperature is set to T = 310 K.
Species	K (M-1)
F6P	0.0578725
F16P	101.526
GAP	4.65069
DHAP	111.208
13DPG	1217245229340110
3PG	75284.5
2PG	1317.53
PEP	566.974
Chemostat	µ/RT
G6P	6.02312
PYR	-49.0066
NADH	-28.3719
NAD	22.3471
ATP	12.576
ADP	-1.62359
AMP	32.6232
Pi	-23.4513
H2O	-16.2554
H	-25.8582

### Sheet: S2B-Reactions
Table S2B: Parameters for the reactions in the glycolysis model.
Reaction rates κ have unit M/s, enzyme concentrations e0 have unit M and binding parameters Rb are dimensionless.
Reaction	Generalised kinetics		Michaelis-Menten		Mass action
pgi	κ	0.656031	κ	0.656031	κ	1.71082e-07
	e0	2.80604e-07	e0	2.80604e-07
	Rb,G6P	5432.27	Rb0	5432.27
	Rb,F6P	373.975	Rb1	373.975
pfk	κ	401.648	κ	144.604	κ	1.19517e-05
	e0	4.07091e-07	e0	4.07091e-07
	Rb,F6P	5.19891e-06	Rb0	1.50576
	Rb,ATP	162970	Rb1	6.1737e-10
	Rb,F16P	191.646
	Rb,H	1.12529e-08
	Rb,ADP	393.596
fbp	κ	2.00231e+07	κ	1.97562e+07	κ	0.588731
	e0	6.07673e-08	e0	6.07673e-08
	Rb,F16P	0.113415	Rb0	9.88607e-09
	Rb,H2O	6.45593e-06	Rb1	4.42639e-14
	Rb,F6P	0.000668368
	Rb,Pi	2.10173e-05
fba	κ	138.372	κ	138.372	κ	0.000619287
	e0	9.68401e-06	e0	9.68401e-06
	Rb,F16P	0.102405	Rb0	0.102405
	Rb,GAP	0.164888	Rb1	0.00842267
	Rb,DHAP	4.52366
tpi	κ	12627.8	κ	12627.8	κ	0.000729003
	e0	1.16554e-07	e0	1.16554e-07
	Rb,DHAP	0.099432	Rb0	0.099432
	Rb,GAP	0.679433	Rb1	0.679433
gap	κ	559655	κ	103433	κ	0.110253
	e0	2.87148e-06	e0	2.87148e-06
	Rb,GAP	0.00228068	Rb0	0.000756591
	Rb,NAD	6.62592e+09	Rb1	5.94167e-09
	Rb,Pi	3.16886e-11
	Rb,13DPG	392998312841479
	Rb,NADH	4.27683e-10
	Rb,H	1.74901e-09
pgk	κ	4.31395e-09	κ	1.77159e-09	κ	7.35216e-16
	e0	1.19467e-06	e0	1.19467e-06
	Rb,13DPG	5.17471e+11	Rb0	1.02569e+11
	Rb,ADP	0.13862	Rb1	3.33161e+09
	Rb,3PG	4784.91
	Rb,ATP	2.30701e+07
gpm	κ	6.47164	κ	6.47164	κ	2.31419e-06
	e0	7.35267e-07	e0	7.35267e-07
	Rb,3PG	58.1877	Rb0	58.1877
	Rb,2PG	210.113	Rb1	210.113
eno	κ	816.318	κ	816.187	κ	0.000433202
	e0	1.07096e-06	e0	1.07096e-06
	Rb,2PG	0.320364	Rb0	0.320415
	Rb,PEP	662.866	Rb1	5.77801e-05
	Rb,H2O	0.000545148
pyk	κ	3.3858e+16	κ	7787997359549060	κ	1.6057e+09
	e0	4.11167e-07	e0	4.11167e-07
	Rb,PEP	0.0611724	Rb0	7.7358e-14
	Rb,ADP	0.1972	Rb1	2.17169e-15
	Rb,H	5.91316e-12
	Rb,PYR	2.33991e-21
	Rb,ATP	812829
pps	κ	2.08474e+23	κ	1.19554e+22	κ	1296307072665690
	e0	2.02496e-07	e0	2.02496e-07
	Rb,PYR	5.96164e-20	Rb0	7.70518e-21
	Rb,ATP	405894	Rb1	2.37382e-20
	Rb,H2O	8.82849e-08
	Rb,H1	5.89283e-12
	Rb,H2	5.88809e-12
	Rb,PEP	0.0613541
	Rb,AMP	167312136099380
	Rb,Pi	6.53531e-11
